# Notes on the diet composition of Anoles lizards, *Anolis* (Dactyloidae), in the Yasuni National Park (Ecuador)

**DOI:** 10.1101/2023.06.15.545064

**Authors:** Javier Pinto

## Abstract

In this study, we observed and briefly described the diet of six species of lizards of the genus Anolis in the Yasuni National Park, located in the western part of the Amazon Rainforest. A total of 241 items found in the stomachs of the lizards were classified. We noted that Aranea and Hymenoptera were the most frequent diet categories used by the lizard community. In terms of volume, Hemiptera and insect larvae were the most representative prey. We aim that the description of the diet of *Anolis* provided by this study can be further combined with information pertaining to their natural history, thus shedding light on ecological mechanisms that influence adaptation.
