## Supplementary Table 1 for "Notes on the diet composition of Anoles lizards, *Anolis* (Dactyloidae), in the Yasuni National Park (Ecuador)"

### Sheet: Hoja1
Lizard individual code	Lizard species	Diet item (Insect Order)	Insect Family	Length	Width	Volumen	Parasites
OT01	scypheus	Vegetal tissue
OT01	scypheus	Calcified material
OT02	trachyderma	Empty
AM01	fuscoauratus	Coleoptera	Curculiunidae	4.13	2.2	10.4663
AM02	fuscoauratus	Isoptera	Rhindermitidae	5.6	1.34	5.26497
AM02	fuscoauratus	Vegetal tissue
AM03	fuscoauratus	Orthoptera		8.02	2.76	31.9883
AM04	fuscoauratus	Exuviae Orthoptera		12.56	5.14	173.746
AM04	fuscoauratus	Coleoptera	Histeridae	2.76	1.06	1.62375
AM05	scypheus	Calcified material					Nematode
AM06	fuscoauratus	Lizard scales		11.5	11.4	13.5481
AM06	fuscoauratus	Vegetal tissue		2.71	0.52	0.383685
AM07	fuscoauratus	Empty
JP01	ortonii	Calcified material
JP01	ortonii	Hymenoptera		5.1	1.63	7.09486
JP01	ortonii	Hemiptera	Reduviidae	10.64	2.45	33.4405
AM08	fuscoauratus	Araneae	Acari	2.79	2.6	9.87528
AM09	fuscoauratus	Diplopoda		7.25	1.7	10.9707	Nematode
AM09	fuscoauratus	Hymenoptera		3.68	0.7	0.944153
AM09	fuscoauratus	Hemiptera (Nymph)		3.07	1.6	4.11507
AM10	fuscoauratus	Hymenoptera	Chalcidoidea	2.15	0.73	0.599905
AM10	fuscoauratus	Hemiptera	Cicadellidae	6.65	1.95	13.24
AM11	fuscoauratus	Orthoptera	Gryllidae	6.98	2.73	27.2383
MP01	scypheus	Blattodea		7.62	2.91	33.7862
AM12	fuscoauratus	Larvae	Hemiptera	6.02	2.99	28.1798
AM12	fuscoauratus	Hymenoptera	Formicidae	6.14	1.98	12.6037
AM13	fuscoauratus	Diptera		7.9	2.74	31.0547
AM13	fuscoauratus	Larvae		5.37	3.71	38.7009
JP02	scypheus	Not identifiable		4.8	2.01	10.1539
AM14	ortonii	Coleoptera		4.63	1.69	6.92394
AM14	ortonii	Araneae		5.58	2.76	22.2562
AM14	ortonii	Hemiptera	Membracidae	3.11	0.99	1.59599
AM14	ortonii	Diptera		8.46	2.94	38.2881
AM14	ortonii	Larvae	Lepidoptera	13.15	2.4	39.6595
AM15	fuscoauratus	Araneae		6.71	5.59	109.785
AM15	fuscoauratus	Larvae		13.72	2.5	44.8986
AM15	fuscoauratus	Larvae		4.96	0.92	2.19814
AM15	fuscoauratus	Diplopoda		4.11	0.99	2.10917
AM15	fuscoauratus	Orthoptera		4.62	1.08	2.82155
AM15	fuscoauratus	Larvae		7.63	1.15	5.28347
AM15	fuscoauratus	Lizard scales
AM16	fuscoauratus	Araneae		6.27	2.44	19.5455	Nematode
AM16	fuscoauratus	Larvae	Coleoptera	12.81	2.07	28.7401	Nematode
AM16	fuscoauratus	Araneae		2.59	1.75	4.15312
AM16	fuscoauratus	Isopoda		3.72	1.9	7.03151
AM16	fuscoauratus	Hymenoptera		13.38	3.02	63.8953
AM17	fuscoauratus	Isopoda		3.38	1.51	4.03524
AM17	fuscoauratus	Larvae		8.91	2.3	24.6793
AM17	fuscoauratus	Not identifiable		3.82	3.82	29.1869
AM18	fuscoauratus	Coleoptera		5.96	1.88	11.0296	Nematode
AM18	fuscoauratus	Coleoptera		4.61	1.45	5.07499
AM18	fuscoauratus	Coleoptera		5.96	1.88	11.0296
AM18	fuscoauratus	Hymenoptera		6.02	1.35	5.74464
AM18	fuscoauratus	Coleoptera		4.84	1.53	5.93235
AM18	fuscoauratus	Coleoptera		3.72	1.17	2.66633
JP03	ortonii	Hemiptera		5.39	3.54	35.3666	Nematode
AM19	fuscoauratus	Araneae		1.66	1.42	1.7526
AM19	fuscoauratus	Araneae		3.59	1.76	5.82262
AM19	fuscoauratus	Araneae		10.11	2.77	40.6171
AM19	fuscoauratus	Hemiptera	Membracidae	6.76	1.99	14.0169
AM20	fuscoauratus	Orthoptera		8.21	2.27	22.151
AM21	trachyderma	Orthoptera		12.23	2.62	43.957
AM21	trachyderma	Orthoptera		12.23	2.62	43.957
AM21	trachyderma	Araneae		2.86	1.34	2.6889
AM22	scypheus	Empty
JP04	fuscoauratus	Araneae		2.87	1.34	2.6983
JP04	fuscoauratus	Not identifiable
AM23	fuscoauratus	Empty
AM24	fuscoauratus	Hemiptera	Membracidae	5.88	2.66	21.7841
AM24	fuscoauratus	Diptera		7.32	1.49	8.50907
AM24	fuscoauratus	Araneae		8.32	3.9	66.26
AM24	fuscoauratus	Araneae		7.6	3.56	50.4327
AM25	fuscoauratus	Orthoptera (Nymph)		4.99	1.34	4.69147
AM25	fuscoauratus	Orthoptera (Nymph)		4.99	1.34	4.69147
AM25	fuscoauratus	Orthoptera (Nymph)		4.99	1.34	4.69147
AM25	fuscoauratus	Orthoptera (Nymph)		4.99	1.34	4.69147
AM25	fuscoauratus	Orthoptera (Nymph)		4.99	1.34	4.69147
AM26	fuscoauratus	Araneae		8.42	3.78	62.9933
YS01	fuscoauratus	Hemiptera	Cixiidae	8.36	2.75	33.1032
YS01	fuscoauratus	Not identifiable
YS02	fuscoauratus	Araneae		2.16	0.63	0.448883
YS02	fuscoauratus	Hemiptera	Cicadellidae	9.91	3.56	65.7616
AM27	fuscoauratus	Araneae		9.67	4.53	103.901
JP05	scypheus	Lizard scales		16.13	10.2	878.685
JP06	ortonii	Hymenoptera	Formicidae	2.3	1.54	2.85606	Nematode
JP06	ortonii	Araneae		2.76	1.71	4.22571
JP06	ortonii	Araneae		1.86	1.45	2.04761
JP06	ortonii	Orthoptera		16.13	3.22	87.5679
JP06	ortonii	Hymenoptera		4.33	0.7	1.11092
JP06	ortonii	Coleoptera		2.21	0.73	0.616647
JP07	transversalis	Coleoptera		14.47	6.33	303.581
JP07	transversalis	Hymenoptera		7.39	1.2	5.57193
JP07	transversalis	Hemiptera		9.46	4.29	91.16
MG01	scypheus	Orthoptera		8.05	1.67	11.7551
AM28	trachyderma	Larvae	Lepidoptera	9.45	3.6	64.1262
JP08	fuscoauratus	Araneae		10.2	4.78	122.027
JP08	fuscoauratus	Araneae	Ixodida	2.75	2.43	8.50245
JP08	fuscoauratus	Orthoptera		3.4	1.43	3.6404
JP08	fuscoauratus	Exuviae		8.32	4.09	72.8733
AM29	fuscoauratus	Insect eggs		1.16	0.68	0.28085
JP09	ortonii	Hemiptera	Reduviidae	7.35	1.78	32.3115
JP09	ortonii	Coleoptera		8.13	1.79	8.60641
JP10	fuscoauratus	Empty
AM30	fuscoauratus	Isopoda		5.92	2.47	18.911
AM30	fuscoauratus	Araneae		5.74	2.69	21.7478
JP11	transversalis	Orthoptera		10.01	3.41	60.9455	Nematode
JP11	transversalis	Hymenoptera	Formicidae	8.4	1.6	11.2595	Nematode
JP11	transversalis	Hymenoptera	Formicidae	8.4	1.6	11.2595
JP11	transversalis	Hemiptera	Reduviidae	13.72	6.52	305.385
JP12	scypheus	Araneae		4.56	1.3	4.03506
JP12	scypheus	Not identifiable		9.3	3.36	54.9744
AM31	scypheus	Coleoptera		3.15	2.4	9.50018
AM31	scypheus	Larvae		6.45	2.05	14.1927
AM31	scypheus	Hymenoptera		6.82	1.11	4.39976
AM31	scypheus	Not identifiable
AM32	ortonii	Hemiptera	Cicadellidae	10.33	2.94	46.7513
AM32	ortonii	Diptera		6.68	1.45	7.35379
AM32	ortonii	Hemiptera		2.6	1.21	1.99316
AM32	ortonii	Hymenoptera		3.94	0.64	0.844996
RJ01	fuscoauratus	Araneae		4.91	1.52	5.93974
RJ01	fuscoauratus	Isoptera		2.68	0.91	1.16203
RJ01	fuscoauratus	Hemiptera	Reduviidae	10.85	5.05	144.881
RJ01	fuscoauratus	Diptera		11.52	2.35	33.3109
AM33	fuscoauratus	Phasmatodea	Phasmidae	19.86	1.36	19.2334
AM33	fuscoauratus	Araneae		2.4	1.16	1.69093
AM33	fuscoauratus	Orthoptera		2.12	0.93	0.960064
MP02	scypheus	Larvae	Lepidoptera	6.81	1.36	6.59513
MP02	scypheus	Not identifiable
JP13	fuscoauratus	Araneae		8.2	4.93	104.353
AM34	fuscoauratus	Hymenoptera		11.22	1.82	19.4596
AM35	fuscoauratus	Larvae		3.55	1.13	2.37347
AM35	fuscoauratus	Coleoptera		3.47	2.64	12.663
AM36	fuscoauratus	Coleoptera		7.07	3.96	58.0508
AM36	fuscoauratus	Not identifiable
JP14	ortonii	Araneae		3.6	1.6	4.82549
JP14	ortonii	Hymenoptera	Formicidae	4.98	1.18	3.63071
JP14	ortonii	Hymenoptera	Formicidae	4.98	1.18	3.63071
JP14	ortonii	Coleoptera		2.26	1.22	1.76127
JP14	ortonii	Hymenoptera	Formicidae	4.03	1.2	3.03855
JP15	fuscoauratus	Hemiptera	Cicadellidae	15.59	4.43	160.196
JP15	fuscoauratus	Hymenoptera	Formicidae	9.31	2.15	22.5333
AM37	fuscoauratus	Lizard scales		8.71	8.71	345.982
AM37	fuscoauratus	Hemiptera	Cicadellidae	7.36	3.44	45.603
AM37	fuscoauratus	Hemiptera	Cicadellidae	7.12	3.33	41.3397
AM38	punctatus	Hemiptera	Pentatomidae	17.72	4.28	169.961
AM38	punctatus	Orthoptera		11.43	2.19	28.7034
AM39	fuscoauratus	Araneae		5.8	2.09	13.2654
AM39	fuscoauratus	Orthoptera		4.71	1.72	7.29586
AM39	fuscoauratus	Coleoptera		3.39	2.24	8.90624
AM40	ortonii	Empty
AM41	ortonii	Diptera		6.29	1.6	8.4312
AM41	ortonii	Araneae	Ixodida	1.5	0.76	0.453646
AM42	ortonii	Empty
MP03	scypheus	Larvae	Lepidoptera	13.11	3.49	83.6088
AM43	punctatus	Orthoptera		21.05	2.9	92.693
AM43	punctatus	Hemiptera	Reduviidae	18.56	4.48	195.044
AM43	punctatus	Coleoptera		2.42	1.28	2.07603
AM43	punctatus	Hymenoptera	Formicidae	3.7	1.39	3.74309
AM43	punctatus	Orthoptera	Acridoidea	18.46	5.43	284.99
AM44	scypheus	Orthoptera		12.33	3.06	60.4511
JP16	transversalis	Larvae		24.02	3.89	190.314
JP16	transversalis	Hymenoptera		8.58	2.5	28.078
JP16	transversalis	Coleoptera		5.33	3.52	34.5789
JP16	transversalis	Hemiptera		17.65	4.26	167.711
JP16	transversalis	Hymenoptera		6	0.97	2.95592
JP16	transversalis	Hemiptera		12.91	3.12	65.8012
JP16	transversalis	Not identifiable		13.86	1.77	22.7357
AM45	scypheus	Hymenoptera		12.3	5.94	227.236
AM45	scypheus	Diplopoda		9.8	1.94	19.312
AM45	scypheus	Larvae		11.77	2.34	33.7448
AM45	scypheus	Araneae		4.25	1.99	8.81239
AM45	scypheus	Hemiptera	Reduviidae	6.7	2.16	16.3674
AM45	scypheus	Not identifiable
AM45	scypheus	Hymenoptera	Formicidae	6.32	2.22	16.3088
AM45	scypheus	Hymenoptera		6.88	1.12	4.5188
JP17	transversalis	Araneae		12.14	5.69	205.798
JP17	transversalis	Hymenoptera	Formicidae	9.17	3.33	53.2423
JP17	transversalis	Orthoptera		13.71	2.62	49.2764
JP17	transversalis	Hymenoptera		10.84	1.76	17.5814
JP18	scypheus	Isopoda		6.08	5.64	101.265	Nematode
JP18	scypheus	Orthoptera		5.63	2.67	21.015	Nematode
JP18	scypheus	Hemiptera		19.07	4.61	212.203	Nematode
AM46	ortonii	Diptera		6.86	1.4	7.0401
AM46	ortonii	Hymenoptera		7.44	1.21	5.70351
AM46	ortonii	Larvae		2.06	1.15	1.42647
AM47	transversalis	Coleoptera		5.75	3.8	43.4744
AM47	transversalis	Orthoptera		12.68	3.79	95.3666
AN01	scypheus	Larvae	Coleoptera	30.05	8.51	1139.47
AN01	scypheus	Huevos
AN01	scypheus	Coleoptera		7.39	4.15	66.6407
JP19	transversalis	Larvae		8.78	3.64	60.911
JP19	transversalis	Hymenoptera		15.48	2.52	51.472
JP19	transversalis	Collembola		9.84	1.46	10.9825
JP19	transversalis	Hemiptera	Reduviidae	7.58	4.77	90.3035
JP19	transversalis	Coleoptera		10.39	5.6	170.604
JP19	transversalis	Hemiptera		10.91	2.65	40.1158
JP19	transversalis	Araneae		6.4	3.02	30.5628
JP20	fuscoauratus	Araneae
JP20	fuscoauratus	Coleoptera	Cerambicidae	5.17	3.42	31.6622
JP20	fuscoauratus	Coleoptera	Cerambicidae	5.7	3.77	42.4186
JP20	fuscoauratus	Coleoptera		3.74	2.47	11.9471
JP20	fuscoauratus	Collembola		7.88	1.27	6.65476
JP20	fuscoauratus	Coleoptera		3.66	1.64	5.15427
JP20	fuscoauratus	Hymenoptera		4.9	0.79	1.60121
JP20	fuscoauratus	Hymenoptera		10.32	1.68	15.2509
JP20	fuscoauratus	Larvae		11.22	1.28	9.62524
AM48	fuscoauratus	Araneae		1.65	0.82	0.580912
AM48	fuscoauratus	Isopoda		2.77	1.26	2.30261
AM48	fuscoauratus	Orthoptera		11.67	2.23	30.3864
AM48	fuscoauratus	Hemiptera		8.8	2.14	21.1013
AM48	fuscoauratus	Larvae		9.96	1.94	19.6273
AM48	fuscoauratus	Coleoptera		4.2	2.78	16.9956
AM48	fuscoauratus	Coleoptera		3.19	2.42	9.78183
AM48	fuscoauratus	Hemiptera		7.81	1.9	14.7624
AM49	fuscoauratus	Empty
AM50	transversalis	Orthoptera		12.37	2.37	36.3802
AM50	transversalis	Araneae		3.69	1.74	5.84956
AM50	transversalis	Hemiptera		14.42	2.37	42.4092
JP21	fuscoauratus	Araneae		5.4	2.55	18.3854
JP21	fuscoauratus	Coleoptera		3.26	1.83	5.71634
JP22	ortonii	Not identifiable		11.75	3	55.3706
AM51	transversalis	Hemiptera		7.84	5.44	121.482
AM51	transversalis	Hymenoptera		6.11	1.54	7.5872
AM51	transversalis	Larvae		12.66	4.02	107.123
AM51	transversalis	Araneae		3.62	1.41	3.7683
AM51	transversalis	Not identifiable		11.2	5.6	183.905
AM52	fuscoauratus	Larvae	Lepidoptera	12.59	3.88	99.2402	Nematode
AM53	transversalis	Hymenoptera		11.28	2	23.6248
AM53	transversalis	Diptera		10.33	2.11	24.0804
AM53	transversalis	Araneae		4.99	2.36	14.552
AM53	transversalis	Coleoptera		4.19	2.76	16.7121
AM53	transversalis	Hemiptera		20.55	5	268.999
AM53	transversalis	Araneae	Ixodida	2.81	2.81	11.6176
AM53	transversalis	Not identifiable			1.49
AN02	fuscoauratus	Orthoptera		5.95	1.6	7.97546
JP23	transversalis	Orthoptera		13.36	2.56	45.8443
AM54	fuscoauratus	Lizard scales		8.43	2.38	25.0023
JP24	scypheus	Larvae	Lepidoptera	8.78	1.77	14.4026
JP24	scypheus	Larvae		15.41	3	72.6179
AM55	transversalis	Hymenoptera		8.88	1.99	18.4127
AM55	transversalis	Coleoptera		6.59	4.36	65.5929
JP25	transversalis	Hemiptera		16.18	3.93	130.847	Nematode
